# Microbial community of recently discovered Auka vent field sheds light on vent biogeography and evolutionary history of thermophily

**DOI:** 10.1101/2021.08.02.454472

**Authors:** Daan R. Speth, Feiqiao B. Yu, Stephanie A. Connon, Sujung Lim, John S. Magyar, Manet E. Peña, Stephen R. Quake, Victoria J. Orphan

**Author notes:** Max Planck Institute for Marine Microbiology, Bremen, Germany (Daan R. Speth).

## Abstract

Hydrothermal vents have been key to our understanding of the limits of life, and the metabolic and phylogenetic diversity of thermophilic organisms. Here we used environmental metagenomics combined with analysis of physico-chemical data and 16S rRNA amplicons to characterize the diversity, temperature optima, and biogeographic distribution of sediment-hosted microorganisms at the recently discovered Auka vents in the Gulf of California, the deepest known hydrothermal vent field in the Pacific Ocean. We recovered 325 metagenome assembled genomes (MAGs) representing 54 phyla, over 1/3 of the currently known phylum diversity, showing the microbial community in Auka hydrothermal sediments is highly diverse. Large scale 16S rRNA amplicon screening of 227 sediment samples across the vent field indicates that the MAGs are largely representative of the microbial community. Metabolic reconstruction of a vent-specific, deeply branching clade within the Desulfobacterota (Tharpobacteria) suggests these organisms metabolize sulfur using novel octaheme cytochrome-c proteins related to hydroxylamine oxidoreductase. Community-wide comparison of the average nucleotide identity of the Auka MAGs with MAGs from the Guaymas Basin vent field, found 400 km to the Northwest, revealed a remarkable 20% species-level overlap between vent sites, suggestive of long-distance species transfer and sediment colonization. An adapted version of a recently developed model for predicting optimal growth temperature to the Auka and Guaymas MAGs indicates several of these uncultured microorganisms could grow at temperatures exceeding the currently known upper limit of life. Extending this analysis to reference data shows that thermophily is a trait that has evolved frequently among Bacteria and Archaea. Combined, our results show that Auka vent field offers new perspectives on our understanding of hydrothermal vent microbiology.
