## Supplemental Data S1 for "Microbial community of recently discovered Auka vent field sheds light on vent biogeography and evolutionary history of thermophily"

### Sheet: Sheet1
core_id	sample_id	horizon_top	horizon_bottom	horizon_avg	IC_date	Fluoride (mM)	Acetate (mM)	Formate (mM)	Chloride (mM)	Bromide (mM)	Nitrate (mM)	Sulfate (mM)	Unknown (non quantitative)	Thiosulfate (mM)	Phosphate (mM)	Lithium (non quantitative)	Sodium (mM)	Ammonium (mM)	Potassium (mM)	Magnesium (mM)	Calcium (mM)	Sulfide (mM)
NA091_020	NA	0	1	0.5	202002	NA	NA	NA	NA	NA	NA	NA	NA	NA	NA	NA	NA	NA	NA	NA	NA	0
NA091_020	NA	1	2	1.5	202002	0.16	0	NA	581.56	0.885	0.28	26.975	NA	NA	NA	NA	465.76	2.005	10.425	65.45	10.325	0
NA091_020	NA	2	3	2.5	202002	NA	NA	NA	601.555	1.065	NA	22.975	NA	0.405	NA	NA	478.79	2.065	11.54	65.33	11.005	1.27
NA091_020	NA	3	4	3.5	202002	NA	0.84	NA	602.815	0.985	NA	17.97	NA	0.59	NA	NA	476.89	3.215	11.995	62.68	11.255	1.62
NA091_020	NA	4	5	4.5	202002	NA	0.505	NA	609.805	1.105	NA	15.39	NA	0.84	NA	NA	480.97	3.23	11.83	61.69	11.685	3.54
NA091_020	NA	5	6	5.5	202002	NA	NA	NA	616.63	0.945	NA	7.86	NA	0.795	NA	0.46	482.095	3.165	12.255	57.98	12.435	4.72
NA091_020	NA	6	7	6.5	202002	NA	0	NA	621.35	1.025	NA	5.165	NA	0.705	NA	0.495	485.2	3.66	12.76	55.91	11.21	5.14
NA091_020	NA	7	8	7.5	202002	NA	NA	NA	628.52	1.135	NA	5.095	NA	0.92	NA	0.52	489.11	3.655	13.27	55.985	12.27	4.6
NA091_020	NA	8	11	9.5	202002	NA	NA	NA	618.24	0.965	NA	13.21	NA	0.425	NA	0.525	483.375	3.67	12	51.64	21.91	1.91
NA091_020	NA	11	14	12.5	202002	NA	0	NA	634.175	1.165	NA	8.04	NA	0.68	NA	0.575	492.59	4.235	12.885	50.155	21.195	5.43
NA091_048	NA	0	2	1	202002	0.095	NA	NA	634.835	1.07	NA	5.16	NA	1.02	NA	0.64	493.115	5.425	22.4	39.2	22.86	5.75
NA091_048	NA	2	4	3	202002	0.07	NA	NA	620.965	0.99	NA	3.035	NA	0.9	NA	0.66	483.185	5.73	22.52	37.59	22.395	4.6
NA091_048	NA	4	6	5	202002	0.055	NA	NA	619	1.06	NA	2.43	NA	0.985	NA	0.67	478.96	5.705	22.435	36.5	21.485	4.17
NA091_048	NA	6	8	7	202002	0.275	NA	NA	621.145	1	NA	1.755	NA	0.775	NA	0.69	480.365	5.76	23.245	36.365	22.62	1.43
NA091_048	NA	8	10	9	202002	0.165	NA	NA	646.11	1.11	NA	1.31	NA	0.865	NA	0.735	498.02	6.1	23.11	36.915	24.17	3.78
NA091_048	NA	10	12	11	202002	0.145	NA	NA	650.64	1.095	NA	1.2	NA	0.8	NA	0.745	499.54	6.135	24.02	36.87	24.01	2.44
NA091_048	NA	12	14	13	202002	0.175	NA	NA	643.56	1.065	NA	1.395	NA	0.81	NA	0.745	494.565	5.925	23.2	37.15	23.555	2.71
NA091_048	NA	14	16	15	202002	0.115	NA	NA	640.175	1.105	NA	5.285	NA	0.61	NA	0.665	495.875	5.43	21.905	40.265	23.04	3.84
NA091_051	NA	0	1	0.5	202002	0.075	NA	NA	625.475	1.19	NA	12.89	NA	0.18	NA	0.975	477.565	8.375	27.695	24.745	35.29	0.48
NA091_051	NA	1	3	2	202002	0.07	NA	NA	671.01	1.125	NA	8.1	NA	0.165	NA	1.355	507.94	12.5	34.19	13.78	43.63	0.79
NA091_051	NA	3	5	4	202002	NA	NA	NA	711.87	1.545	NA	4.095	NA	0.195	NA	1.645	528.695	15.825	39.13	5.085	53.295	0.62
NA091_051	NA	5	7	6	202002	NA	NA	NA	711.1	1.385	NA	2.97	NA	0.165	NA	1.735	527.49	15.73	37.9	4.465	54.095	0.8
NA091_051	NA	7	9	8	202002	NA	NA	NA	723.495	1.36	NA	1.87	NA	0.16	NA	1.84	535.68	16.29	37.805	2.905	56.86	0.21
NA091_051	NA	9	11	10	202002	NA	NA	NA	720.565	1.25	NA	1.48	NA	0.145	NA	1.885	533.63	15.595	36.025	2.675	58.975	0
NA091_051	NA	11	13	12	202002	NA	NA	NA	722.535	1.41	NA	1.545	NA	0.165	NA	1.88	533.435	15.38	35.23	2.555	60.335	0
NA091_051	NA	13	15	14	202002	NA	NA	NA	729.02	1.41	NA	1.51	NA	0.165	NA	1.895	537.825	15.215	34.65	2.835	61.255	0
NA091_051	NA	15	17	16	202002	NA	NA	0.035	733	1.33	NA	1.335	NA	0.15	NA	1.92	537.65	14.865	33.325	2.48	63.805	0
NA091_051	NA	17	19	18	202002	NA	NA	0.075	710.005	1.36	NA	2.09	NA	0.18	NA	1.825	524.535	13.745	31.705	4.525	61.355	0
NA091_051	NA	19	21	20	202002	NA	NA	0.05	705.48	1.255	NA	5.485	NA	0.145	NA	1.6	524.745	11.67	28.595	9.345	59.27	0
NA091_087	NA	0	2	1	202002	NA	NA	NA	637.76	1.07	NA	19.635	NA	0.22	NA	0.59	496.985	5.355	19.92	45.585	26.935	0.72
NA091_087	NA	2	4	3	202002	NA	NA	NA	615.65	1.11	NA	20.155	NA	0.21	NA	0.54	482.93	4.45	17.215	47.21	25.18	0.54
NA091_087	NA	4	6	5	202002	NA	NA	NA	632.26	1.055	NA	19.535	NA	0.225	NA	0.575	493.795	4.95	18.17	46.015	26.86	0.64
NA091_087	NA	6	8	7	202002	NA	0	NA	637.46	1.045	NA	15.8	NA	0.205	NA	0.705	493.775	6.115	20.16	41.18	29.06	0.5
NA091_087	NA	8	10	9	202002	NA	NA	NA	655.795	1.125	NA	14.28	NA	0.16	NA	0.77	503.975	6.735	21.435	40.475	31.16	0.45
NA091_087	NA	10	12	11	202002	NA	2.345	NA	635.455	1.185	NA	17.51	NA	0.195	NA	0.655	488.47	7.9	18.295	43.345	28.855	0.39
NA091_087	NA	12	14	13	202002	NA	NA	NA	637.52	1.11	NA	19.59	NA	0.17	NA	0.58	496.38	4.835	17.21	47.995	28.86	0.21
NA091_089	NA	0	2	1	202002	NA	0	NA	723.925	1.3	NA	4.73	NA	0.345	NA	1.245	546.805	11.6	32.535	24.395	44.155	1.54
NA091_089	NA	2	4	3	202002	NA	0	NA	674.135	1.16	NA	5.175	NA	0.28	NA	1.22	510.555	11.045	30.225	21.84	42.37	1.25
NA091_089	NA	4	6	5	202002	NA	0	NA	705.275	1.32	NA	7.34	NA	0.265	NA	1.265	532.865	11.19	30.33	22.84	44.64	1.28
NA091_089	NA	6	8	7	202002	NA	0	NA	693.23	1.25	NA	9.22	NA	0.24	NA	1.2	523.925	10.42	28.485	24.57	42	0.99
NA091_089	NA	8	10	9	202002	NA	NA	NA	663.58	1.28	NA	10.59	NA	0.23	NA	1.135	508.135	9.64	26.255	25.3	41.37	0.74
NA091_089	NA	10	12	11	202002	NA	0	0.015	675.69	1.31	NA	13.215	NA	0.185	NA	1.065	511.66	9.145	25.155	28.815	41.395	1.02
NA091_089	NA	12	14	13	202002	NA	NA	NA	653.51	1.175	NA	16.225	NA	0.2	NA	0.905	501.905	7.67	22.515	33.73	38.005	0.71
NA091_089	NA	14	16	15	202002	NA	0.895	NA	644.615	1.185	NA	16.4	NA	0.19	NA	0.89	496.995	8.575	22.075	33.685	37.025	0.76
NA091_089	NA	16	18	17	202002	NA	NA	NA	654.29	1.13	NA	15.285	NA	0.18	NA	0.94	501.91	7.71	22.71	31.485	38.775	0.58
NA091_111	NA	0	2	1	202002	0.145	NA	NA	600.98	0.975	NA	29.36	NA	NA	NA	NA	481.895	NA	13.36	67.235	10.59	0
NA091_111	NA	2	5	3.5	202002	0.115	NA	NA	583.465	0.91	NA	28.39	NA	NA	NA	NA	469.18	NA	12.555	65.64	10.655	0
NA091_111	NA	5	7	6	202002	0.075	NA	NA	602.935	0.99	NA	29.44	NA	NA	NA	NA	485.975	NA	13.405	67.535	10.88	0
NA091_111	NA	7	9	8	202003	0.085	NA	NA	586.105	1.085	NA	28.61	NA	NA	NA	NA	470.855	1.08	12.96	65.78	10.515	0
NA091_111	NA	9	11	10	202003	0.1	NA	NA	580.495	0.91	NA	28.265	NA	NA	NA	NA	466.92	1.075	12.805	64.74	10.495	0
NA091_111	NA	11	13	12	202003	0.09	0	NA	562.725	0.935	NA	27.38	NA	NA	NA	NA	453.97	1.18	12.66	62.57	9.82	0
NA091_111	NA	13	15	14	202003	0.155	0	NA	583.24	1.085	NA	28.34	NA	NA	NA	NA	468.605	1.3	12.325	64.04	9.95	0
NA091_111	NA	15	17	16	202003	NA	NA	NA	582.4	0.905	NA	28.41	NA	NA	NA	NA	462.625	1.015	13.175	62.57	9.685	0
NA091_111	NA	17	19	18	202003	0.185	0	NA	584.495	1.1	NA	28.445	NA	0.12	NA	NA	470.225	1.195	13.1	64.135	9.6	0
NA091_118	NA	1	3	2	202003	NA	0	NA	609.355	1.025	NA	17.84	NA	0.395	NA	NA	483.87	3.025	14.48	58.24	11.395	1.24451
NA091_118	NA	3	5	4	202003	NA	1.875	NA	610.55	1.135	NA	5.9	NA	0.66	NA	0.465	479.5	6.15	18.39	40.565	18.205	1.56228
NA091_118	NA	5	7	6	202003	NA	NA	NA	632.265	1.14	NA	2.865	NA	0.8	NA	0.5	494.1	4.885	19.995	39.205	18.79	1.47424
NA091_118	NA	7	9	8	202003	NA	NA	NA	627.815	1.115	0.07	1.895	NA	0.26	NA	0.515	492.34	4.98	21.125	43.755	8.855	1.32395
NA091_118	NA	9	11	10	202003	NA	NA	NA	633.275	1.145	NA	1.17	NA	0.53	NA	0.53	497.15	5.135	21.9	37.645	18.67	0.896845
NA091_118	NA	11	13	12	202003	NA	NA	NA	NA	NA	NA	NA	NA	NA	NA	NA	NA	NA	NA	NA	NA	0.388246
NA091_118	NA	13	15	14	202003	NA	NA	NA	629.69	1.065	NA	0.845	NA	0.345	NA	0.535	493.67	5.18	21.32	37.15	18.58	0.210113
NA091_118	NA	15	17	16	202003	NA	0.055	NA	631.72	1.095	NA	0.845	NA	0.515	NA	0.535	493.815	5.515	21.075	37.43	18.52	0.700284
NA091_118	NA	17	19	18	202003	NA	NA	NA	619.085	1.155	NA	0.885	NA	0.405	NA	0.525	484.8	5.015	19.73	36.71	18.51	0.74492
NA091_118	NA	19	22	20.5	202003	NA	NA	NA	627.455	1.09	NA	1.465	NA	0.225	NA	0.525	489.48	4.61	20.095	37.97	18.695	0.442709
NA091_119	NA	0	2	1	202003	NA	0	NA	625.75	1.06	NA	5.865	NA	0.575	NA	0.445	494.73	3.575	17.91	44.695	17.86	1.12248
NA091_119	NA	2	4	3	202003	NA	NA	NA	636.185	1.13	NA	2.445	NA	1.03	NA	0.475	491.635	4.015	18.115	42.34	17.775	1.5803
NA091_119	NA	4	6	5	202003	NA	NA	NA	626.035	1.07	NA	1.58	NA	1.32	NA	0.475	492.86	4.13	19.085	42.365	17.46	1.58276
NA091_119	NA	6	8	7	202003	NA	0.095	NA	620.92	1.03	NA	1.565	NA	1.17	NA	0.47	488.36	4.465	18.89	48.28	10.365	1.54467
NA091_119	NA	8	10	9	202003	NA	NA	NA	639.19	1.075	0.065	2.8	NA	0.59	NA	0.465	501.905	3.91	19.09	50.77	10.125	1.17817
NA091_119	NA	10	12	11	202003	NA	0	NA	638.705	1.17	NA	3.06	NA	0.49	NA	0.46	491.665	3.925	18.63	49.885	10.175	0.849752
NA091_119	NA	12	14	13	202003	NA	0	NA	632.255	1.275	0.2	4.415	NA	0.745	NA	0.45	500.09	3.93	18.48	51.975	10.115	1.17039
NA091_119	NA	14	16	15	202003	NA	NA	NA	629.675	1.135	NA	3.455	NA	0.67	NA	0.465	492.815	4	18.31	43.72	17.485	1.00864
NA091_119	NA	16	18	17	202003	NA	NA	NA	631.36	1.05	NA	5.365	NA	0.475	NA	0.46	497.295	3.745	16.925	45.78	18.055	0.889064
NA091_119	NA	18	20	19	202003	NA	NA	NA	637.995	1.085	NA	5.295	NA	0.73	NA	0.465	502.64	3.99	17.655	51.155	10.925	0.584805
S0193_PC2	11737	0	3	1.5	202002	0.0093	NA	NA	438.798	0.8098	0.0376	17.3937	0.0031	0.322	NA	0.0083	282.028	2.3238	15.8434	44.2195	12.248	4.91
S0193_PC2	11738	3	6	4.5	202002	0.0224	NA	NA	496.876	0.9022	0.0367	15.6938	0.0043	0.2391	NA	0.014	352.706	3.8765	19.9567	45.1196	12.714	4.36
S0193_PC2	11739	6	9	7.5	202002	0.0089	NA	0.0003	487.532	0.8969	NA	13.1993	0.005	0.4381	NA	0.0173	339.436	4.635	21.3896	41.8845	13.6984	4.57
S0193_PC2	11740	9	12	10.5	202002	NA	NA	0.0005	458.025	0.8546	0.0411	11.4029	0.0042	0.2148	NA	0.0175	301.506	4.5982	20.6715	38.0263	12.3914	1.15
S0193_PC5	11703	0	1	0.5	202002	0.011	0.0084	0.0067	496.272	0.8834	0.0377	16.3847	NA	0.1458	NA	0.0041	365.478	1.4723	15.4432	48.2874	9.9442	1
S0193_PC5	11704	1	2	1.5	202002	NA	NA	0.0005	506.176	0.9117	0.0384	8.85	0.0033	0.244	NA	0.0082	369.346	2.6566	18.7816	43.0137	8.8904	3.78
S0193_PC5	11705	2	3	2.5	202002	NA	NA	0.0003	514.512	0.9289	NA	7.3256	0.0042	0.2813	NA	0.0094	376.72	3.0836	19.5548	42.234	8.999	4.4
S0193_PC5	11706	3	4	3.5	202002	NA	NA	NA	449.938	0.8211	0.0363	6.1904	0.004	0.2328	NA	0.0082	303.847	2.6713	17.4215	35.6576	9.2249	3.25
S0193_PC5	11707	4	5	4.5	202002	NA	NA	NA	513.482	0.925	NA	7.8928	0.0046	0.1656	NA	0.0093	377.511	3.12	19.1705	42.6345	10.004	3.11
S0193_PC5	11708	5	6	5.5	202002	NA	NA	NA	460.566	0.9198	NA	7.131	NA	0.2351	NA	0.0097	297.952	2.5289	19.7086	41.8211	9.0542	2.1
S0193_PC5	11709	6	9	7.5	202002	NA	NA	NA	524.273	0.9514	NA	5.9329	0.0046	0.251	NA	0.0108	386.628	3.539	20.6987	41.381	7.565	4.21
S0193_PC5	11710	9	12	10.5	202002	NA	NA	NA	528.572	0.948	NA	6.0995	NA	0.2183	NA	0.0109	385.573	3.5134	20.6231	41.1848	7.8798	1.26
S0193_PC5	11711	12	15	13.5	202002	NA	NA	NA	457.257	0.726	NA	6.168	NA	0.1744	NA	0.0069	328.443	2.581	15.3455	30.2564	8.153	0.95
S0193_PC7	11721	0	1	0.5	201903	0.0691	0.047	NA	551.903	0.7658	0.7879	25.7864	NA	NA	0.0703	0.0366	460.062	0.4212	10.8856	50.1246	10.9399	0.38
S0193_PC7	11722	1	2	1.5	201903	0.0776	0.4355	NA	599.453	0.8974	1.3071	24.4675	NA	NA	0.0915	0.0703	483.615	0.7531	13.1004	57.8565	13.0053	0.25
S0193_PC7	11723	2	3	2.5	201903	0.055	0.0304	NA	601.064	0.9003	0.9138	20.0801	0.0068	0.0582	0.0854	0.1797	483.412	1.3382	14.0276	53.5927	12.4266	0.26
S0193_PC7	11724	3	4	3.5	201903	0.0272	0.029	NA	611.97	0.9814	0.3108	16.93	0.0532	0.2205	NA	0.2984	493.238	1.8405	15.1728	51.5099	12.8159	2.18
S0193_PC7	11725	4	5	4.5	201903	0.0149	NA	NA	618.943	0.9427	0.0702	8.3455	0.062	0.251	NA	0.6668	496.773	2.7176	17.5387	43.7077	12.7686	5.45
S0193_PC7	11726	5	6	5.5	201903	NA	0.0307	NA	648.281	1.018	0.0544	2.0705	0.1207	0.4564	NA	1.0839	512.649	3.8519	21.0874	37.9348	9.2339	0.9
S0193_PC7	11727	6	9	7.5	201903	0.0087	0.0053	NA	641.102	0.9829	0.0629	5.3446	0.0519	0.2157	NA	0.8688	513.111	3.7945	19.3284	41.2437	13.3307	7.82
S0193_PC7	11728	9	12	10.5	201903	0.0054	0.0083	NA	642.791	1.0107	0.3126	1.0659	0.0629	0.2542	NA	1.1752	512.888	4.3827	22.2465	37.0929	8.3176	7.64
S0193_PC7	11729	12	15	13.5	201903	0.0071	0.041	NA	651.032	1.0296	0.0477	1.1439	0.0924	0.3572	NA	1.1829	517.931	4.3383	22.5515	37.2035	8.4998	7.7
S0193_PC7	11730	15	18	16.5	201903	0.0058	0.0156	NA	643.074	1.0416	NA	1.2639	0.0725	0.2879	NA	1.1745	518.846	4.3958	22.6774	37.2993	7.8874	2.89
S0194_PC0	11772	0	1	0.5	202002	0.0089	0.0047	NA	466.046	0.8315	0.1967	26.2673	NA	NA	NA	0.0008	329.535	0.8762	12.6581	56.4273	9.2932	0.27
S0194_PC0	11773	1	2	1.5	202002	0.0147	1.2858	NA	477.523	0.8407	0.673	21.3077	NA	0.0826	NA	0.0016	335.781	3.1127	14.0804	56.8865	12.13	0.46
S0194_PC0	11774	2	3	2.5	202002	0.0078	0.0066	NA	431.542	0.7786	0.3065	13.4819	NA	0.2923	NA	0.003	272.895	2.1942	14.2939	47.888	6.3098	2.95
S0194_PC0	11775	3	4	3.5	202002	0.0104	0.2069	0.0007	513.001	0.9215	0.1197	4.2828	0.0036	0.6614	NA	0.0119	357.83	3.8498	19.2783	46.4467	6.7922	10.67
S0194_PC0	11776	4	5	4.5	202002	NA	NA	NA	520.753	0.9553	0.049	0.1536	0.0051	0.3162	NA	0.022	367.461	5.0597	22.8803	38.3971	10.2897	9.06
S0194_PC0	11777	5	8	6.5	202002	NA	NA	NA	526.148	0.9843	0.0348	NA	0.0065	0.6304	NA	0.0345	365.462	6.5252	26.0057	30.7198	16.4139	7.97
S0194_PC0	11778	8	11	9.5	202002	NA	NA	0.0002	546.047	1.0385	0.0372	NA	0.009	0.459	NA	0.0517	381.908	8.5878	30.5377	22.2461	25.5981	11.49
S0194_PC0	11779	11	14	12.5	202002	NA	NA	NA	560.048	1.0754	NA	NA	0.0108	0.2272	NA	0.0636	393.494	9.7592	33.3946	17.1903	30.1841	6.81
S0194_PC1	11770	0	3	1.5	202002	NA	NA	NA	490.199	0.8719	0.035	10.9612	0.0024	0.4503	NA	0.0034	345.871	1.4611	13.0217	50.0851	7.4346	10.22
S0194_PC1	11771	3	6	4.5	202002	NA	NA	NA	508.74	0.9144	NA	9.1837	0.0035	0.2809	NA	0.007	363.848	2.3595	15.1109	46.8343	7.7006	8.45
S0194_PC4	11745	0	1	0.5	201903	0.0773	0.0072	NA	634.321	0.9605	NA	17.3916	0.0969	0.3729	NA	0.5013	520.126	1.8979	16.8321	52.9452	13.1789	4.29
S0194_PC4	11746	1	2	1.5	201903	0.0724	0.0065	NA	622.317	0.9842	NA	14.5349	0.1392	0.5209	NA	0.6907	514.101	2.453	18.2131	50.1382	13.3362	5.89
S0194_PC4	11747	2	3	2.5	201903	0.0712	0.0444	NA	666.166	1.0352	NA	11.3829	0.1395	0.5218	NA	1.0523	555.345	3.0513	20.487	50.7951	15.4532	12.22
S0194_PC4	11748	3	4	3.5	201903	0.0691	0.005	NA	610.542	0.9663	NA	9.1529	0.1794	0.6616	NA	1.0602	507.022	3.1165	19.4723	45.9014	11.7105	12.2
S0194_PC4	11749	4	5	4.5	201903	0.1005	0.046	NA	610.104	0.9334	NA	8.1655	0.1221	0.4611	NA	1.1159	501.275	3.2723	19.0768	47.6746	9.4727	3.43
S0194_PC4	11750	5	8	6.5	201903	0.0813	0.0775	NA	644.97	1.0661	NA	8.4477	0.2058	0.7538	NA	1.2379	535.723	3.4759	19.7946	47.4766	13.8944	5.22
S0194_PC4	11751	8	11	9.5	201903	0.0705	NA	NA	598.449	0.9282	NA	7.858	0.1171	0.4437	NA	1.1158	494.497	3.0881	18.3162	44.9053	12.2008	9.41
S0194_PC4	11752	11	14	12.5	201903	0.0527	NA	NA	592.914	0.9481	NA	7.2667	0.084	0.3279	NA	1.1886	503.242	3.3486	18.5793	45.5001	8.2513	9.88
S0194_PC4	11753	14	17	15.5	201903	0.0668	NA	NA	599.938	0.9217	NA	7.6142	0.1672	0.6187	NA	1.1443	496.539	3.3268	18.2486	44.6246	10.6485	4.8
S0196_PC5	11844	0	1	0.5	202002	0.0336	NA	NA	516.643	0.9546	NA	18.3673	0.006	0.07	NA	0.0271	362.892	5.9716	23.3734	39.1882	20.7211	0.14
S0196_PC5	11845	1	2	1.5	202002	0.0397	NA	NA	513.454	0.9439	NA	17.7482	0.006	0.0545	NA	0.0281	360.237	6.2443	23.8366	38.3399	20.9168	0.07
S0196_PC5	11846	2	3	2.5	202002	0.0319	NA	NA	523.313	0.9722	NA	15.67	0.0074	0.0997	NA	0.0366	364.759	7.4995	25.2189	33.178	24.454	0.51
S0196_PC5	11847	3	4	3.5	202002	0.0557	NA	NA	537.753	0.997	NA	15.1088	0.0086	0.0721	NA	0.0411	381.119	7.9596	26.0799	32.1619	25.882	0.17
S0196_PC5	11848	4	5	4.5	202002	0.0508	NA	NA	541.392	0.9958	NA	17.8545	0.007	0.0656	NA	0.0329	386.997	6.9597	24.4223	37.9314	23.3455	0.08
S0196_PC5	11849	5	8	6.5	202002	0.0343	NA	NA	532.286	0.9851	NA	16.6435	0.0072	0.1079	NA	0.0357	374.306	7.6707	25.4409	34.1424	24.9329	0.68
S0196_PC5	11850	8	11	9.5	202002	0.0358	NA	NA	562.453	1.0722	NA	7.1874	0.0113	0.0699	NA	0.0697	395.142	10.7032	31.7542	18.0026	34.4982	0.12
S0196_PC5	11851	11	14	12.5	202002	0.0376	NA	NA	569.571	1.1006	NA	4.6137	0.0127	0.0691	NA	0.0775	402.36	10.3447	31.4005	15.7879	38.7219	0.1
S0196_PC5	11852	14	17	15.5	202002	0.0368	NA	NA	559.762	1.0852	NA	4.2575	0.0127	0.0766	NA	0.0801	389.561	10.8905	32.9213	12.0873	40.1973	0.1
S0196_PC6	11811	0	1	0.5	202002	0.0365	NA	NA	485.431	0.8835	NA	20.5577	0.0041	0.1266	NA	0.0168	338.736	3.6546	18.2226	42.7971	19.1111	1.26
S0196_PC6	11812	1	2	1.5	202002	0.044	NA	NA	499.487	0.9134	NA	18.7972	0.0048	0.0807	NA	0.0232	350.164	4.5173	20.4837	38.7628	19.8198	2.16
S0196_PC6	11813	2	3	2.5	202002	0.0381	NA	NA	507.59	0.9421	NA	14.4674	0.0064	0.137	NA	0.0358	350.838	6.5867	24.7877	31.129	23.3316	2.01
S0196_PC6	11814	3	4	3.5	202002	0.0368	NA	NA	557.358	1.0787	NA	5.9476	0.0122	0.0985	NA	0.0754	386.468	12.3082	37.6058	14.5281	34.1253	1.3
S0196_PC6	11815	4	5	4.5	202002	0.0198	0.0091	NA	571.409	1.1333	NA	2.7237	0.0149	0.0776	NA	0.0936	396.884	14.3784	41.9749	8.9332	37.2209	0.68
S0196_PC6	11816	5	8	6.5	202002	0.0116	0.0095	NA	589.423	1.1675	NA	2.8808	0.0154	0.1286	NA	0.0976	415.765	14.7845	41.794	8.3101	39.705	0.76
S0196_PC6	11817	8	11	9.5	202002	0.0293	0.0237	NA	604.062	1.2052	NA	0.7051	0.0176	0.0699	NA	0.1092	420.199	15.6545	43.7445	4.2604	43.3675	0.03
S0196_PC6	11818	11	14	12.5	202002	0.0391	0.0667	NA	602.249	1.2021	NA	2.0148	0.0166	0.0557	NA	0.1038	421.554	15.0011	42.1369	6.5312	42.9895	0.01
S0196_PC7	11802	0	1	0.5	201903	0.106	NA	NA	602.712	0.961	NA	17.2107	0.0037	0.0615	NA	2.1013	497.116	5.7899	21.7425	40.4628	23.7721	0.01
S0196_PC7	11803	1	2	1.5	201903	0.1041	NA	NA	609.18	0.9981	NA	11.8135	0.0043	0.0747	NA	3.946	483.466	8.4967	26.6873	26.1059	NA	0.01
S0196_PC7	11804	2	3	2.5	201903	0.1485	0.0106	NA	630.104	1.0672	NA	13.0426	0.0045	0.0714	NA	3.844	518.828	8.2368	27.5398	31.5494	NA	0.01
S0196_PC7	11805	3	4	3.5	201903	0.0953	0.5941	NA	601.283	0.9528	NA	13.6376	0.0038	0.0797	NA	3.3731	502.458	8.287	25.5582	30.8816	NA	0.01
S0196_PC7	11806	4	5	4.5	201903	0.1709	0.0091	NA	685.422	1.0936	NA	13.5637	0.0059	0.0713	NA	4.6311	573.39	8.9253	29.3925	29.7945	NA	0.01
S0196_PC7	11807	5	8	6.5	202002	0.015	NA	0.0023	560.55	1.0776	NA	7.2474	0.0114	0.0704	NA	0.0732	393.818	10.2224	30.0817	16.6325	36.442	NA
S0196_PC7	11808	8	11	9.5	202002	0.0319	NA	0.0031	580.594	1.1303	0.0335	4.0505	0.0136	0.0791	NA	0.0889	411.195	11.1329	32.2719	10.7334	41.8531	0.04
S0196_PC7	11809	11	14	12.5	202002	0.0572	0.0081	0.0051	553.809	1.1152	0.038	1.1016	0.0159	0.0755	NA	0.1008	362.407	11.7773	33.9133	2.2881	47.2368	NA
S0196_PC7	11810	14	17	15.5	202002	0.0472	0.0114	0.0055	606.855	1.2097	NA	0.4202	0.0176	0.0866	NA	0.1119	417.494	12.5022	36.3592	1.0838	52.5137	0.01
S0198_PC1	11924	0	1	0.5	202002	0.0272	NA	NA	454.825	0.8024	0.0631	27.5358	NA	NA	NA	NA	323.631	0.1385	11.5101	56.9682	10.2746	0.01
S0198_PC1	11925	1	2	1.5	202002	NA	NA	NA	NA	NA	NA	NA	NA	NA	NA	NA	NA	NA	NA	NA	NA	NA
S0198_PC1	11926	2	3	2.5	202002	0.0209	NA	NA	476.886	0.835	0.0388	28.0975	NA	0.0287	NA	NA	346.441	0.1352	11.9976	58.907	10.6381	0.01
S0198_PC1	11927	3	4	3.5	202002	NA	NA	NA	NA	NA	NA	NA	NA	NA	NA	NA	NA	NA	NA	NA	NA	NA
S0198_PC1	11928	4	5	4.5	202002	NA	NA	NA	NA	NA	NA	NA	NA	NA	NA	NA	NA	NA	NA	NA	NA	NA
S0198_PC1	11929	5	8	6.5	202002	0.027	NA	NA	484.576	0.8488	NA	25.2228	NA	0.1	NA	0.0029	347.833	1.1413	12.7679	56.654	11.0045	0.18
S0198_PC1	11930	8	11	9.5	202002	0.0476	NA	0.0002	498.133	0.8988	NA	19.6511	0.0033	0.1188	NA	0.0122	358.836	2.9649	14.9097	49.9752	12.7733	0.15
S0198_PC1	11931	11	14	12.5	202002	0.0523	NA	NA	522.954	0.9361	0.0379	19.0417	NA	0.0971	NA	0.0153	386.936	3.2898	15.808	50.4854	13.6592	0.14
S0198_PC1	11932	14	17	15.5	202002	0.0768	NA	NA	513.558	0.9327	NA	16.6994	0.0052	0.1298	NA	0.0187	376.386	4.0264	16.1926	47.7039	16.4922	0.16
S0198_PC1	11933	17	20	18.5	202002	NA	NA	NA	NA	NA	NA	NA	NA	NA	NA	NA	NA	NA	NA	NA	NA	0.01
S0198_PC3	11914	0	1	0.5	201903	0.0944	NA	NA	564.467	0.8836	0.4139	14.3693	0.0539	0.2226	0.0558	0.6003	483.368	2.0894	15.4132	50.5798	14.0683	0.52
S0198_PC3	11915	1	2	1.5	201903	NA	NA	NA	NA	NA	NA	NA	NA	NA	NA	NA	NA	NA	NA	NA	NA	NA
S0198_PC3	11916	2	3	2.5	201903	0.109	0.0147	NA	580.215	0.9818	0.0538	8.6593	0.1256	0.4733	NA	1.252	494.187	3.6006	18.3121	45.8931	17.861	0.89
S0198_PC3	11917	3	4	3.5	201903	NA	NA	NA	NA	NA	NA	NA	NA	NA	NA	NA	NA	NA	NA	NA	NA	NA
S0198_PC3	11918	4	5	4.5	201903	NA	NA	NA	NA	NA	NA	NA	NA	NA	NA	NA	NA	NA	NA	NA	NA	NA
S0198_PC3	11919	5	8	6.5	201903	0.1053	0.0067	NA	621.005	1.0216	NA	0.8554	0.0037	0.3972	NA	3.0719	518.28	6.727	23.9637	34.5629	24.1605	2.19
S0198_PC3	11920	8	11	9.5	201903	0.1449	0.977	NA	633.3	1.0229	NA	1.3799	0.1258	0.4741	NA	2.683	519.464	7.154	23.2579	39.7616	20.0324	0.68
S0198_PC3	11921	11	14	12.5	201903	0.114	0.0175	NA	643.636	1.06	NA	0.1488	0.0052	0.2275	NA	4.3224	532.388	9.4431	27.2568	29.4943	25.4026	0.61
S0198_PC3	11922	14	17	15.5	201903	0.1604	0.1152	NA	646.899	1.0765	NA	0.4031	0.0047	0.2388	NA	5.421	547.449	10.0294	30.3113	22.7452	NA	0.65
S0198_PC3	11923	17	20	18.5	201903	0.14	NA	NA	666.502	1.1571	NA	0.364	0.0066	0.2025	NA	5.8052	542.555	10.2508	30.2751	19.6962	NA	0.46
S0198_PC5	11934	0	1	0.5	202002	0.0147	NA	NA	478.918	0.8406	0.0426	27.6669	NA	NA	NA	NA	345.403	0.2612	11.823	57.4314	10.5724	0.01
S0198_PC5	11935	1	2	1.5	202002	NA	NA	NA	NA	NA	NA	NA	NA	NA	NA	NA	NA	NA	NA	NA	NA	NA
S0198_PC5	11936	2	3	2.5	202002	0.0168	0.0251	NA	487.042	0.8549	0.0413	25.8066	0.0017	0.091	NA	NA	357.464	0.5914	12.4235	57.1264	9.6269	0.02
S0198_PC5	11937	3	4	3.5	202002	NA	NA	NA	NA	NA	NA	NA	NA	NA	NA	NA	NA	NA	NA	NA	NA	NA
S0198_PC5	11938	4	5	4.5	202002	NA	NA	NA	NA	NA	NA	NA	NA	NA	NA	NA	NA	NA	NA	NA	NA	NA
S0198_PC5	11939	5	8	6.5	202002	0.0297	NA	NA	500.778	0.8963	0.0378	14.2739	0.0028	0.2458	NA	0.011	363.289	2.5137	14.4081	50.7974	8.3851	1.99
S0198_PC5	11940	8	11	9.5	202002	0.0639	NA	NA	518.697	0.9516	0.0422	9.2182	0.0055	0.3004	NA	0.0275	383.042	4.5266	16.8233	40.7956	15.6026	2.26
S0198_PC5	11941	11	14	12.5	202002	0.0974	NA	NA	551.66	1.0466	NA	3.3686	0.0083	0.2272	NA	0.0547	412.7	7.5745	20.6345	29.1479	23.6349	0.81
S0198_PC5	11942	14	17	15.5	202002	0.095	NA	NA	560.465	1.0581	NA	2.4525	0.01	0.1662	NA	0.0608	418.784	8.3713	21.3335	26.8493	24.2032	0.64
S0198_PC5	11943	17	20	18.5	202002	0.1154	NA	NA	564	1.064	NA	4.2816	0.011	0.1498	NA	0.0629	428.338	8.7063	22.0356	26.9408	26.0978	0.15
S0200_PC1	12009	0	1	0.5	202002	0.0436	NA	NA	644.077	1.178	NA	7.4985	0.009	0.1023	NA	0.0548	503.501	8.9946	31.4254	27.534	34.9767	0.04
S0200_PC1	12010	1	2	1.5	202002	0.0304	NA	NA	661.184	1.2282	NA	5.2751	0.0128	0.0984	NA	0.0685	515.573	10.6699	34.6633	22.1092	39.865	0.24
S0200_PC1	12011	2	3	2.5	202002	0.0351	NA	NA	668.119	1.2567	NA	4.8395	0.0124	0.0849	NA	0.0794	516.726	11.6455	36.2615	18.6946	40.6661	0.01
S0200_PC1	12012	3	4	3.5	202002	0.018	0.0123	NA	601.546	1.1506	NA	5.3331	0.0121	0.1058	NA	0.0727	436.866	11.4881	32.8488	15.686	40.5141	0.06
S0200_PC1	12013	4	5	4.5	202002	0.02	0.0512	0.0005	619.397	1.191	0.0339	4.4342	0.0138	0.1128	NA	0.0855	453.748	12.6383	35.0487	11.8639	43.6381	0.01
S0200_PC1	12014	5	8	6.5	202002	NA	NA	NA	605.472	1.1732	NA	3.7326	0.0151	0.0898	NA	0.085	436.492	12.807	33.8853	10.7743	42.9744	0.07
S0200_PC1	12015	8	11	9.5	202002	0.0067	0.0067	NA	615.488	1.1988	NA	3.6521	0.0157	0.0857	NA	0.0949	439.643	13.1089	34.1116	8.9304	47.542	0.07
S0200_PC1	12016	11	14	12.5	202002	0.0009	0.0284	0.0016	626.813	1.2262	NA	2.5639	0.0164	0.0687	NA	0.1022	455.435	13.6106	33.8161	6.9823	49.2635	0.01
S0200_PC1	12017	14	17	15.5	202002	0.0007	0.0332	0.0008	632.754	1.2511	NA	0.8139	0.0178	0.0699	NA	0.1101	461	14.2131	33.7414	4.1149	52.4692	0.01
S0200_PC5	12032	0	1	0.5	202002	0.0049	NA	NA	524.417	0.956	0.0436	17.1365	0.0067	0.0974	NA	0.0341	366.468	5.8616	20.7966	33.6443	32.3899	0.51
S0200_PC5	12033	1	2	1.5	202002	0.0042	NA	0.0005	540.082	1.0023	0.0427	14.598	0.0082	0.0964	NA	0.0465	375.854	7.2438	22.9646	27.2236	38.0913	0.46
S0200_PC5	12034	2	3	2.5	202002	NA	NA	0.0006	548.521	1.0247	0.0372	12.7817	0.01	0.1044	NA	0.0534	375.656	8.0083	23.2668	23.7795	46.9914	0.44
S0200_PC5	12035	3	4	3.5	202002	NA	NA	0.0007	550.433	1.038	0.0409	12.6506	0.0088	0.0988	NA	0.0561	378.217	7.6878	21.8623	23.3997	44.5771	0.6
S0200_PC5	12036	4	5	4.5	202002	NA	NA	0.001	562.801	1.0703	0.0407	9.0627	0.0128	0.1211	NA	0.068	383.357	9.039	23.9351	17.1407	48.5119	0.41
S0200_PC5	12037	5	8	6.5	202002	NA	NA	0.0013	580.893	1.1091	0.0386	6.9328	0.0126	0.1144	NA	0.0818	398.867	10.1362	25.5759	12.9539	53.2839	0.62
S0200_PC5	12038	8	11	9.5	202002	NA	0.0434	0.0009	611.624	1.1984	0.0447	2.598	0.0161	0.0864	NA	0.1097	427.653	12.0821	28.5055	5.9492	56.069	0.41
S0200_PC5	12039	11	14	12.5	202002	NA	0.051	0.0011	638.828	1.2545	NA	1.693	0.0174	0.1106	NA	0.1169	449.603	13.0468	30.3672	4.4327	57.5094	0.17
S0200_PC5	12040	14	17	15.5	202002	NA	0.0371	0.001	635.399	1.222	0.0386	1.6447	0.0174	0.1208	NA	0.1145	448.348	13.0842	29.6362	4.9889	56.3774	0.24
